# The Nematode *Oscheius tipulae* as A Genetic Model for Programmed DNA Elimination

**DOI:** 10.1101/2022.08.19.504554

**Authors:** Thomas C. Dockendorff, Brandon Estrem, Jordan Reed, James R. Simmons, Sobhan Bahrami Zadegan, Maxim V. Zagoskin, Vincent Terta, Erin Seaberry, Jianbin Wang

**Author notes:** These authors contributed equally (Thomas C. Dockendorff, Brandon Estrem).

## Abstract

**SUMMARY:** Programmed DNA elimination (PDE) is a notable exception to the paradigm of genome integrity. In metazoa, PDE often occurs during early embryogenesis, coincident with germline to somatic cell differentiation. During PDE, portions of genomic DNA are lost, resulting in reduced somatic genomes. Recent studies have described the sequences lost and chromosome behavior in metazoa. However, a system for studying the mechanisms and consequences of PDE in metazoa is lacking. Here, we established a functional and genetic model for PDE in the free-living nematode *Oscheius tipulae*, a member of the Rhabditidae family, which includes *Caenorhabditis elegans. O. tipulae* was recently suggested to eliminate DNA. Using staged embryos, we show that *O. tipulae* PDE occurs during embryogenesis at the 2-16 cell stages, similar to the human/pig parasitic nematode *Ascaris*. We identified a conserved motif, named <u>S</u>equence <u>F</u>or <u>E</u>limination (SFE), for all 12 break sites on the six chromosomes at the junction of retained and eliminated DNA. SFE mutants exhibit a “fail-to-eliminate” phenotype only at the modified sites. END-seq revealed that breaks can occur at multiple positions within the SFE, with extensive end resection followed by telomere addition to both retained and eliminated ends. We identified through END-seq in the wild-type embryos, genome sequencing of SFE mutants, and comparative genomics of 23 wild isolates a large number of functional SFEs at the chromosome ends. We suggest these alternative SFEs provide flexibility in the sequences eliminated and a fail-safe mechanism for PDE. These studies establish *O. tipulae* as a new, attractive model to study the mechanisms and consequences of PDE in a metazoan.
