## Supplemental Table 1 for "The Nematode *Oscheius tipulae* as A Genetic Model for Programmed DNA Elimination"

### Sheet: Sheet1
Mutant	ID (Name)	Sequence	Note
rol-6	rol-6-crRNA	CGTGTCCGTCGTCAGTATGG
rol-6	rol-6-repair-template	GGGAGATATGGTCAAGCTGGGAGCTGGATCTGCCTCAAACCGTGTCAGATGCCAGTATGGAGGATACGGTGCTAGTGGAGTTCAGCCTCAGCCTCCTCAG	Introduce R→C substitution in rol-6
sfe-2l-Df61	sfe-2l-Df61-crRNA-1	TAGAAGGCTGTTTATAACTT
sfe-2l-Df61	sfe-2l-Df61-crRNA-2	ACAAAAGCCTATGGGCACAC
sfe-2l-Df61	sfe-2l-Df61-repair-template	CTGAAGAAATTATTACAATAGATGTCTTTGTTTTAGAAGGCTGTTTATAATGCCCATAGGCTTTTGTGACACACCACCCTCAAAAATTTTAGCTTTCTAT	Repair template for sfe-2l mutation
sfe-2l-Df61	sfe-2l-Df61-fwd-primer	CCTCCGCTGAGCGTCTTATTG	Detection of sfe-2l-Df61
sfe-2l-Df61	sfe-2l-Df61-rev-primer	GGAGTCAATGGCACTTGGATAG	Detection of sfe-2l-Df61
sfe-xl-Df106	sfe-xl-Df106-crRNA-1	TGGCAAATACCTACGCGCAG
sfe-xl-Df106	sfe-xl-Df106-crRNA-2	TGTGTCGTCAATGGAAGATC
sfe-xl-Df106	sfe-xl-Df106-repair-template	ATTCAACAATACATAGTCTGCTAAAATTCGATGTGGCAAATACCTACGCGATCCGGAATCATATATAAATCATACTTCTGAAAATGAAGCCAGTTGCTAT	Repair template for sfe-xl mutation
sfe-xl-Df106	sfe-xl-Df106-fwd-primer	AGGGTGACCCAAGTTTGTGAA	Detection of sfe-xl-Df106
sfe-xl-Df106	sfe-xl-Df106-rev-primer	GCAGAGGCGAGAGTGATAGC	Detection of sfe-xl-Df106
sfe-xr-Df6	sfe-xr-Df6-crRNA-1	AAAAACGTTTACTTAGGTTC
sfe-xr-Df6	sfe-xr-Df6-crRNA-2	TTTAGTGTGAGGTTTGGACT
sfe-xr-Df6	sfe-xr-Df6-repair-template	GTCACAACACTGCAGTACCGATTTTATCGATTTTACAAAAACGTTTACTTCAAACCTCACACTAAATTGGTGAAACAGTGCTCAAAATTTAAAAAAAGGG	Repair template for sfe-xr mutation
sfe-xr-Df6	sfe-xr-Df6-fwd-primer	CTGCAGTACCGATTTTATCGATTT	Detection of sfe-xr-Df6
sfe-xr-Df6	sfe-xr-Df6-rev-primer	GGTTTGGACTTGGATTTGGCT	Detection of sfe-xr-Df6
sfe-xr-In22	sfe-xr-In22-crRNA-1	AAAAACGTTTACTTAGGTTC
sfe-xr-In22	sfe-xr-In22-crRNA-2	TTTAGTGTGAGGTTTGGACT
sfe-xr-In22	sfe-xr-In22-repair-template	GTCACAACACTGCAGTACCGATTTTATCGATTTTACAAAAACGTTTACTTCAAACCTCACACTAAATTGGTGAAACAGTGCTCAAAATTTAAAAAAAGGG	Repair template for sfe-xr mutation
sfe-xr-In22	sfe-xr-In22-fwd-primer	TTGTCCGGAAAGATCCTCAGC	Detection of sfe-xr-In22
sfe-xr-In22	sfe-xr-In22-rev-primer	TCGTAGAGCTCTTCTGTGGTT	Detection of sfe-xr-In22
