## Supplemental Table 2 for "The Nematode *Oscheius tipulae* as A Genetic Model for Programmed DNA Elimination"

### Sheet: library info
Library Name	Library Description	Reads #	% mapped	rRNA	rRNA %	Mapped reads (non-rRNA)	Mapped reads (non-rRNA) %	Normlization factor (10 M)
ES1_rep1	2-4-cell embryos	30446754	0.88466	7817584	25.68	19117446	0.627898	0.523082
ES1_rep2	2-4-cell embryos	16366300	0.953445	11562864	70.65	4041502	0.24694	2.47433
ES2_rep1	4-8-cell embryos	29145909	0.876634	7400751	25.39	18149551	0.622713	0.550978
ES2_rep2	4-8-cell embryos	15234303	0.958624	10675506	70.08	3928457	0.257869	2.54553
ES3_rep1	8-16-cell embryos	37546477	0.88701	9412910	25.07	23891172	0.636309	0.418565
ES3_rep2	8-16-cell embryos	63854187	0.944837	23948761	37.51	36383066	0.569784	0.274853
ES4_rep1	16-32-cell embryos	38958760	0.876945	10760483	27.62	23404203	0.600743	0.427274
ES4_rep2	16-32-cell embryos	13145885	0.952347	9222707	70.16	3296739	0.250781	3.0333
ES5_rep1	32-64-cell embryos	41843872	0.872083	13773766	32.92	22717544	0.542912	0.440188
ES5_rep2	32-64-cell embryos	14052244	0.943225	9146469	65.09	4107953	0.292334	2.4343
ES6_rep1	64-128-cell embryos	17586541	0.947771	12286848	69.87	4381174	0.249121	2.28249
L1_rep1	Larvae L1	38268702	0.949521	23353556	61.03	12983391	0.339269	0.770215
L1_rep2	Larvae L1	58396300	0.359208	5379943	9.21	15596483	0.26708	0.64117
L1_rep3	Larvae L1	37945159	0.887784	16983809	44.76	16703307	0.440196	0.598684
L2_rep1	Larvae L2	46206769	0.261896	2137540	4.63	9963836	0.215636	1.00363
L2_rep2	Larvae L2	5578150	0.351107	324916	5.82	1633613	0.292859	6.1214
L3_rep1	Larvae L3	65331900	0.108765	1081197	1.65	6024595	0.0922152	1.65986
L3_rep2	Larvae L3	6993914	0.842845	936246	13.39	4958536	0.708979	2.01672
L4_rep1	Larvae L4	34817103	0.720575	2186954	6.28	22901392	0.657763	0.436655
L4_rep2	Larvae L4	6975220	0.689812	634537	9.1	4177055	0.598842	2.39403
YA_rep1	Young adult	13657929	0.574481	2713332	19.87	5132885	0.375817	1.94822
YA_rep2	Young adult	6697962	0.721271	498760	7.45	4332287	0.646807	2.30825
Adult_rep1	Mature adult	10879231	0.677472	1405795	12.92	5964574	0.548253	1.67657
Adult_rep2	Mature adult	5622764	0.844036	519039	9.23	4226776	0.751726	2.36587
Male_rep1	male (picked from HIM mutant)	8458629	0.381573	634774	7.5	2592811	0.306529	3.85682
Male_rep2	male (picked from HIM mutant)	27000717	0.697421	1839515	6.81	16991362	0.629293	0.588534
Dauer_rep1	Dauer	38382097	0.864807	10111806	26.35	23081298	0.601356	0.433251
Dauer_rep2	Dauer	6624439	0.911357	3989057	60.22	2048173	0.309184	4.8824
PD_L3_rep1	Post-dauer L3	49027342	0.315256	6045279	12.33	9410867	0.191951	1.0626
PD_L3_rep2	Post-dauer L3	6241770	0.785031	747728	11.98	4152252	0.665236	2.40833
PD_L4_rep1	Post-dauer L4	39013646	0.795681	8355831	21.42	22686591	0.581504	0.440789
PD_L4_rep2	Post-dauer L4	4910815	0.832223	616578	12.56	3470316	0.706668	2.88158
PD_YA_rep1	Post-dauer young adult	40138193	0.208476	2620554	6.53	5747303	0.143188	1.73995
PD_YA_rep2	Post-dauer young adult	4848401	0.79808	621772	12.82	3247638	0.669837	3.07916
PD_MA_rep1	Post-dauer mature adult	37372635	0.0996508	524025	1.4	3200189	0.0856292	3.12482
PD_MA_rep2	Post-dauer mature adult	4337124	0.819195	484946	11.18	3068006	0.707383	3.25945
Mix_rep1	Mixed worms	14891086	0.952354	9032286	61.01	5149305	0.345798	1.94201
Mix_rep2	Mixed worms	16793952	0.95223	9409965	56.02	6581735	0.391911	1.51936
Emix_rep1	Mixed embryos	6145068	0.950568	3949083	64.03	1892219	0.307925	5.2848
