## Supplemental Table 5 for "The Nematode *Oscheius tipulae* as A Genetic Model for Programmed DNA Elimination"

### Sheet: O. tipulae strains
STRAIN ID	DESCRIPTION/COMMENTS	COUNTRY/AREA	ORIGINALLY FROM	OTHER NAMES	LAB ID
JU170	Isolated by Marie Delattre in the Alcazar gardens in Sevilla, Spain, under orange trees. Apr 00. FÈlix et al. J. Nematol. 2001, Delattre & FÈlix, Curr. Biol. 2001.	Spain	Marie Delattre		ow01
JU993	Isolated in May 2006 from sample #2 (Bromelia, Misiones) from Argentina (Constantina Rodriguez). Hermaphroditic.	Argentina	C. Rodriguez and MAF	2A2	ow13
JU1881	Isolated from an unidentified rotten fruit arround the Ramanese lake, in the region of Ruteng, Flores island, Indonesia the 7th of November 2009._x000B_Sample plated on 16/11/09	Indonesia	Jean-Baptiste PÈnigault		ow10
JU1796	Isolated by MAF from a kitchen compost heap sampled by Didier Peigne in the island of Raiatea, French Polynesia, location PK5,2 on the East side, Sep 2009.	Raiatea, French Polynesia - Pacific island	Didier Peigne / MAF	Z1E5.2	ow06
DF5062	Hermaphrodite. Isolated by D. Fitchís brother, in Sagada, Philippines, from mummified human remains.	Philippines	K. Kiontke		ow19
JU495	Isolated by A. Barriere in Mayotte, June 04.	Mayotte - African island	AB		ow09
JU1916	Isolated by Fabien Duveau from rotting fruits sampled in Brisbane botanical garden, Queensland, Australia by F. Duveau in March 2010.	Australia	F. Duveau	B24	ow11
JU1642	Isolated from soil below bean plant sampled on 24 April 2009 in Ribeira/Valley de Paul around Cha de Fazenda (17∞070í N, 25∞030í W) on Santo Antao Island, Cape Verde, by MAF.	Santo Antao Island, Cape Verde, Atlantic island	MAF	12.1.3	ow07
JU1768	Isolated from vegetable garden soil sampled by Antoine Guichet in the East of Crete in Sep 2009.	Greece	A. Guichet, MAF	C1.1	ow02
JU149	Madagascar, Antanarivo, Sep 99. FÈlix et al. J. Nematol. 2001, Delattre & FÈlix, Curr. Biol. 2001.	Madagascar	Marie Delattre	MAD 1	ow04
JU737	Sampled by MAF on 13 May 2005 in Zhouzhuang, Jiangsu, China from soil in cultivated fields (beans, cereal) at the SW entrance of the village.	China	MAF	23A1	ow15
JU730	Sampled by MAF on 4 May 2005 from a compost heap (oranges, grass, snails) a few km S of Yangshuo, Guangxi, China.	China	MAF	8C1	ow12
JU1425	Isolated from sample #1 (rotting fruit) collected by DorothÈe BaÔlle in the NE of Vietnam near Ba Be lake (105∞35îE; 22∞25îN), 29 April 2008.	Vietnam	MAF	V1.1	ow24
PS320	Southern California. FÈlix et al. J. Nematol. 2001, Delattre & FÈlix, Curr. Biol. 2001.	USA	Lynn Carta		ow21
JU1431	Isolated by Joel Rothman from rotting squash in private vegetable garden, Cromer Street, Kaikoura, New Zealand, 42∞25í05.85î S x 173∞41í55.51î E, March 2008.	New Zealand	Joel Rothman	NZ3.9	ow05
JU1005	Isolated on March 23, 2006 (plated March 31, 2006) by Elie Dolgin from compost from the garden of Jenny Pettifer in Parkview, Johannesburg, South Africa (26∞10.121 S, 28∞01.108 E, 5476 feet)	South Africa	Elie Dolgin	JHB-JP-1-4	ow20
CEW1	Reference strain. Isolated from Sao Paulo, Brazil. Refrozen rapidly after a thaw from Caltech. Hermaphrodites + males.	Brazil	Carlos E. Winter	PS1022, B6D6	CEW1
JU136	Hawaii 1.1, Aug 99, Io Valley, Maui. FÈlix et al. J. Nematol. 2001, Delattre & FÈlix, Curr. Biol. 2001.	USA	MAF	1.1	ow08
JU1355	Hermaphrodite. Isolated by MAF from rotting small red fruits and bark in the forest near the top of the mountain in Ponmudi, Kerala, India on 22 Dec 2007 (ca. 20 m from JU1354).	India	MAF	18C1	ow17
BC4783	From sand on a beach ("Shell beach")_x000B_near Bamfield on the open Pacific Ocean side of Vancouver Island, British Columbia. FÈlix et al. J. Nematol. 2001, Delattre & FÈlix, Curr. Biol. 2001.	Canada	A. Rose and D. Baillie	PS2067	ow14
JU177	New York, July 00, Central Park, Corner of 110W and Central Park W Ave. FÈlix et al. J. Nematol. 2001, Delattre & FÈlix, Curr. Biol. 2001.	USA	Sophie Jarriault / MAF	NY2.1	ow23
JU2551	Isolated from rotting apple O1026 collected in the Orsay orchard (Essonne, France) on 30 July 2013.	France	MAF	O1026.1	ow16
JU1094	Isolated by MAF from rotting tree sampled on 15 March 2007 in the woods of Tsumagoi resort in Kakegawa, Shizuoka prefecture, Japan.	Japan	MAF	J17C1	ow03
JU178	New York, July 00, St John the Divine, ìleft of the ugly sculptureî. FÈlix et al. J. Nematol. 2001, Delattre & FÈlix, Curr. Biol. 2001.	USA	Sophie Jarriault / MAF	NY3.1	ow25
